# Salivary Extracellular Vesicle RNA Profiling Reveals Biomarkers for Sjögren’s

**DOI:** 10.1101/2025.08.05.668729

**Authors:** Sudipto K. Chakrabortty, Shuran Xing, Allan George, Benjamin Sawicki, Steven Lang, Sinead Nguyen, T. Jeffrey Cole, Emily Mitsock, Christian Ray, Driss Zoukhri, Mabi Singh, Loukas Chatzis, Andreas Goules, Maria-Ioanna Saridaki, Sivakumar Gowrisankar, Athanasios G Tzioufas, Athena Papas, Johan Skog

**Affiliations:** Division of Oral Medicine, Tufts School of Dental Medicine, Boston MA, USA; Exosome Diagnostics, a Bio-Techne brand, Waltham, MA, USA; Research Institute for Systemic Autoimmune Diseases, Athens, Greece; Department of Pathophysiology, School of Medicine, National and Kapodistrian University of Athens, Athens, Greece; Laboratory of Immunobiology, Center for Clinical, Experimental Surgery and Translational Research, Biomedical Research Foundation of the Academy of Athens, Athens, Greece

## Abstract

Sjögren’s is a chronic autoimmune disease affecting exocrine glands and is subclassified into SSA-positive (SSA+) and SSA-negative (SSA-) subtypes, with a complex diagnostic journey and an average diagnostic delay of almost 4 years. While SSA+ cases can be detected via serological testing, current assays lack specificity. For SSA-patients, no non-invasive diagnostic tools exist, and diagnosis often requires invasive lip biopsy. A saliva-based liquid biopsy capable of diagnosing both subtypes is therefore of high clinical interest. However, saliva poses challenges due to its abundant oral microbiome, which complicates unbiased biomarker discovery. In this study, we present a novel RNA sequencing workflow that efficiently depletes microbial content, enabling deep profiling of long RNAs within salivary extracellular vesicles (EVs). This approach identified both known and novel RNA biomarkers capable of diagnosing SSA+ and SSA-subtypes with high sensitivity and specificity. Moreover, we uncovered distinct RNA signatures that allow molecular stratification of Sjögren’s subtypes. Pathway analysis in SSA+ cases revealed enrichment of immune and glandular pathways consistent with prior tissue-based studies, supporting the utility of salivary EVs as a non-invasive surrogate for tissue biopsy. Importantly, our data provides new molecular insights into the under-characterized SSA-subtype, laying the foundation for future mechanistic studies and facilitating their broader inclusion in clinical trials.
