## Supplementary Table 1 for "Salivary Extracellular Vesicle RNA Profiling Reveals Biomarkers for Sjögren’s"

### Sheet: Sheet1
Subject/ Donor ID	Stage at Diagnosis	Diagnosis	Gender	Race (primary racial affiliation)	Ethnicity	Age	Year of Birth (YOB)	Height (cm)	Weight (Kg)	BMI	Collection Date (dd/mmm/yyyy)	Collection time	Sample Matrix / Type	Collection Site
A-M117		Healthy	Female	Black/African American		63	1959				2023-02-16	12:10:00	Saliva
PF001	FS:2	SSA-	Female	White/Caucasian	Non-Hispanic/Non-Latino			157	60	24.3	2024-01-15		Saliva	NKUA
AEB079		SSA +	Female	White/Caucasian		79	1943				2022-10-06	10:41:00	Saliva
AEU050		SSA+	Female	White/Caucasian		64					2021-04-15		Saliva
ALO124		SSA +	Female	White/Caucasian		74	1948				2023-02-22	11:11:00	Saliva
ARA134		Healthy	Female	White/Caucasian		78	1944				2023-03-28	11:31:00	Saliva
ASM129		Healthy	Male	White/Caucasian		53	1970				2023-03-02	13:48:00	Saliva
B-B139		Healthy	Female	White/Caucasian		64	1958				2023-04-04	10:04:00	Saliva
BJM080		SSA +	Female	White/Caucasian		70	1952				2022-10-06	11:08:00	Saliva
BJM133		Healthy	Female	White/Caucasian		84	1939				2023-03-28	10:47:00	Saliva
BWC055		SSA+	Female	White/Caucasian		70					2021-04-29		Saliva
C-F109		Healthy	Female	White/Caucasian		76	1945				2023-01-24	09:40:00	Saliva
C-P131		Healthy	Female	Black/African American		65	1958				2023-03-10	10:27:00	Saliva
CLK061		SSA+	Female	White/Caucasian		75					2021-05-13		Saliva
CLK097		SSA +	Female	White/Caucasian		79	1943				2022-11-09	14:17:00	Saliva
DJM126		Healthy	Female	White/Caucasian		53	1969				2023-02-24	12:25:00	Saliva
DLP115		SSA +	Female	Hispanic		56	1966				2023-02-01	14:07:00	Saliva
FAA110		Healthy	Male	Hispanic		57	1965				2023-01-30	10:43:00	Saliva
PF002	FS:0.4	SSA-	Female	White/Caucasian	Non-Hispanic/Non-Latino			168	70	24.1	2024-01-16		Saliva	NKUA
PF003	FS:0.17	SSA-	Female	White/Caucasian	Non-Hispanic/Non-Latino			160	64	25.0	2024-01-17		Saliva	NKUA
HAM074		Healthy	Female			65					2021-07-01		Saliva
IEL103		Healthy	Female	White/Caucasian		80	1942				2022-12-02	15:35:00	Saliva
J-D127		Healthy	Female	White/Caucasian		69	1953				2023-03-01	16:21:00	Saliva
J-L135		Healthy	Female	White/Caucasian		31	1991				2023-03-29	14:52:00	Saliva
J-M130		Healthy	Female	Other		76	1947				2023-03-07	12:57:00	Saliva
PF005	FS:1.33	SSA-	Female	White/Caucasian	Non-Hispanic/Non-Latino			150	55	24.4	2024-01-17		Saliva	NKUA
JFD137		Healthy	Female	White/Caucasian		78	1944				2023-04-03	11:11:00	Saliva
JMA051		SSA+	Female	White/Caucasian		55					2021-04-22		Saliva
JMS088		SSA +	Female	White/Caucasian		69	1953				2022-10-25	11:20:00	Saliva
K-D081		SSA +	Female	White/Caucasian		75	1947				2022-10-06	13:05:00	Saliva
PF006	FS:0.2	SSA-	Female	White/Caucasian	Non-Hispanic/Non-Latino			164	58	21.6	2024-01-18		Saliva	NKUA
KAL116		Healthy	Female	Black/African American		49	1973				2023-02-03	14:05:00	Saliva
KAM125		Healthy	Female	White/Caucasian		56	1966				2023-02-24	12:22:00	Saliva
KAS114		Healthy	Female	White/Caucasian		63	1959				2023-01-31	16:36:00	Saliva
PF007	FS:1.5	SSA-	Female	White/Caucasian	Non-Hispanic/Non-Latino			167	90	32.3	2024-01-18		Saliva	NKUA
LAM123		Healthy	Female	White/Caucasian		68	1954				2023-02-21	13:36:00	Saliva
PF008	FS:2	SSA-	Female	White/Caucasian	Non-Hispanic/Non-Latino			164	58	21.6	2024-01-19		Saliva	NKUA
LJB138		Healthy	Female	White/Caucasian		74	1948				2023-04-03	12:14:00	Saliva
LKJ072		Healthy	Female	White/Caucasian		63					2021-06-29		Saliva
LMM096		SSA +	Female	White/Caucasian		34	1988				2022-11-09	14:08:00	Saliva
LP105		Healthy	Female	Hispanic		49	1979				2022-12-16	10:20:00	Saliva
M-G043		SSA+	Female	Asian - Central/South Asian Heritage		74					2021-03-25		Saliva
M-M108		SSA +	Female	White/Caucasian		50	1972				2023-01-17	11:02:00	Saliva
MAS064		Healthy	Female	White/Caucasian		75					2021-06-10		Saliva
PF009	FS:2.1	SSA-	Female	White/Caucasian	Non-Hispanic/Non-Latino			168	73	25.9	2024-01-22		Saliva	NKUA
MIW120		Healthy	Female	White/Caucasian		67	1955				2023-02-21	11:24:00	Saliva
MSB045		SSA+	Female	White - Arabic/north african heritage		71					2021-04-01		Saliva
NEG075		Healthy	Female			63					2021-07-01		Saliva
NEM067		Healthy	Female	White/Caucasian		60					2021-06-24		Saliva
NIS053		SSA+	Male	White/Caucasian		30					2021-04-22		Saliva
PAK098		SSA +	Female	White/Caucasian		67	1955				2022-11-14	11:36:00	Saliva
PF011	FS:1.67/ Lymphoma	SSA-	Male	White/Caucasian	Non-Hispanic/Non-Latino			179	83	25.9	2024-01-23		Saliva	NKUA
PLN065		Healthy	Female	White/Caucasian		65					2021-06-11		Saliva
PMF063		Healthy	Female	White/Caucasian		74					2021-05-25		Saliva
PMO093		SSA +	Female	White/Caucasian		67	1955				2022-11-01	11:20:00	Saliva
PF012	FS:1.64	SSA-	Female	White/Caucasian	Non-Hispanic/Non-Latino			165	67	24.6	2024-01-24		Saliva	NKUA
RHW090		SSA +	Male	White/Caucasian		80	1942				2022-10-26	13:51:00	Saliva
S-D073		Healthy	Female	White/Caucasian		70					2021-07-01		Saliva
S-G113		SSA +	Female	Black/African American		51	1970				2023-01-31	11:32:00	Saliva
SLM128		Healthy	Female	White/Caucasian		48	1974				2023-03-02	13:44:00	Saliva
SP106		Healthy	Female	White/Caucasian		63	1959				2022-12-16	10:50:00	Saliva
SRA077		SSA+	Female	White/Caucasian		87					2021-07-08		Saliva
PF013	FS:3	SSA-	Female	White/Caucasian	Non-Hispanic/Non-Latino			157	55	22.3	2024-01-25		Saliva	NKUA
T-D119		Healthy	Female	White/Caucasian		77	1946				2023-02-21	11:20:00	Saliva
TJN062		Healthy	Male	White/Caucasian		27					2021-05-21		Saliva
V-K095		SSA +	Female	White/Caucasian		73	1948				2022-11-02	13:59:00	Saliva
VEC046		SSA+	Female	White - Arabic/north african heritage		70					2021-04-01		Saliva
PF014	FS:1	SSA-	Female	White/Caucasian	Non-Hispanic/Non-Latino			168	75	26.6	2024-01-29		Saliva	NKUA
PF015	FS:3.5	SSA-	Female	White/Caucasian	Non-Hispanic/Non-Latino			170	65	22.5	2024-02-01		Saliva	NKUA
PF016	Fs:1.2	SSA-	Female	White/Caucasian	Non-Hispanic/Non-Latino						2024-02-05		Saliva	NKUA
PF017	FS:1.05	SSA-	Female	White/Caucasian	Non-Hispanic/Non-Latino			175	135	44.1	2024-02-08		Saliva	NKUA
PF018	FS:5	SSA-	Female	White/Caucasian	Non-Hispanic/Non-Latino			163	56	21.1	2024-02-15		Saliva	NKUA
PF019	FS:1	SSA-	Female	White/Caucasian	Non-Hispanic/Non-Latino			170	70	24.2	2024-02-19		Saliva	NKUA
PF020	FS:2.67	SSA-	Female	White/Caucasian	Non-Hispanic/Non-Latino			160	55	21.5	2024-02-27		Saliva	NKUA
PF021	FS:1	SSA-	Female	White/Caucasian	Non-Hispanic/Non-Latino			163	82	30.9	2024-03-07		Saliva	NKUA
PF022	N/A	SSA-	Female	White/Caucasian	Non-Hispanic/Non-Latino			153	43	18.4	2024-03-11		Saliva	NKUA
PF023	FS:1.35	SSA-	Female	White/Caucasian	Non-Hispanic/Non-Latino			156	66	27.1	2024-03-20		Saliva	NKUA
PF024	FS:2	SSA-	Female	White/Caucasian	Non-Hispanic/Non-Latino			163	60	22.6	2024-03-25		Saliva	NKUA
PF026	FS:1	SSA-	Female	White/Caucasian	Non-Hispanic/Non-Latino			168	80	28.3	2024-04-01		Saliva	NKUA
PF028	FS:1.2	SSA-	Female	White/Caucasian	Non-Hispanic/Non-Latino			163	48	18.1	2024-04-03		Saliva	NKUA
PF029	FS:1.5	SSA-	Female	White/Caucasian	Non-Hispanic/Non-Latino			160	59	23.0	2024-04-04		Saliva	NKUA
PF030	FS:2	SSA-	Female	White/Caucasian	Non-Hispanic/Non-Latino			163	64	24.1	2024-04-08		Saliva	NKUA
PF032	fs:1.3	SSA-	Female	White/Caucasian	Non-Hispanic/Non-Latino						2024-04-12		Saliva	NKUA
PF033	FS:1.5	SSA-	Female	White/Caucasian	Non-Hispanic/Non-Latino			170	71	24.6	2024-04-15		Saliva	NKUA
PF034	FS: 2.0	SSA-	Female	White/Caucasian	Non-Hispanic/Non-Latino			156	75	30.8	2024-04-17		Saliva	NKUA
PF035	FS:1.73	SSA-	Female	White/Caucasian	Non-Hispanic/Non-Latino			160	70	27.3	2024-05-20		Saliva	NKUA
PF036	FS:2/ Lymphoma	SSA-	Male	White/Caucasian	Non-Hispanic/Non-Latino			180	75	23.1	2024-05-30		Saliva	NKUA
PF037	FS:1.26	SSA-	Female	White/Caucasian	Non-Hispanic/Non-Latino			168	62	22.0	2024-06-18		Saliva	NKUA
PF038	FS:1.86	SSA-	Male	White/Caucasian	Non-Hispanic/Non-Latino			181	83	25.3	2024-06-28		Saliva	NKUA
PF039	FS:2	SSA-	Female	White/Caucasian	Non-Hispanic/Non-Latino			171	67	22.9	2024-11-12		Saliva	NKUA
PF041	FS:1	SSA-	Female	White/Caucasian	Non-Hispanic/Non-Latino			172	65	22.0	2024-11-22		Saliva	NKUA
PF044	FS:1	SSA-	Female	White/Caucasian	Non-Hispanic/Non-Latino			162	70	26.7	2025-03-24		Saliva	NKUA
A-V085		SSA-	Male	White/Caucasian		57	1965				2022-10-20	14:23:00	Saliva
FMC102		SSA-	Female	White/Caucasian		71	1951				2022-12-01	10:00:00	Saliva
GAH112		SSA-	Female	White/Caucasian		75	1947				2023-01-30	12:08:00	Saliva
JAL084		SSA-	Female	White/Caucasian		70	1951				2022-10-20	13:33:00	Saliva
K-H094		SSA-	Female	White/Caucasian		56	1966				2022-11-02	13:17:00	Saliva
L-J083		SSA-	Female	White/Caucasian		73	1949				2022-10-20	10:43:00	Saliva
LEH101		SSA-	Female	White/Caucasian		80	1942				2022-11-22	11:39:00	Saliva
MGL047		SSA-	Female	White - Arabic/north african heritage		70					2021-04-01		Saliva
PJP100		Biopsy	Female	White/Caucasian		67	1955				2022-11-21	11:34:00	Saliva
RHC052		SSA+	Female	White/Caucasian		60					2021-04-22		Saliva
T-A082		SSA-	Female	Asian		79	1943				2022-10-12	14:04:00	Saliva
GLM056		Rheumatoid Arthritis	Female	Black/African American		77					2021-04-30		Saliva
CEB057		Rheumatoid Arthritis	Female	White/Caucasian		68					2021-05-04		Saliva
S-B066		Rheumatoid Arthritis	Female	Asian		70					2021-06-15		Saliva
LMM068		Rheumatoid Arthritis	Female	White/Caucasian		63					2021-06-24		Saliva
MMS076		Rheumatoid Arthritis	Female	White/Caucasian		75					2021-07-07		Saliva
TMR058		Lupus	Female	White/Caucasian		24					2021-05-06		Saliva
DMM059		Lupus	Female	White/Caucasian		40					2021-05-07		Saliva
SMP069		Lupus	Female	Prefer not to answer		50					2021-06-25		Saliva
LMS070		Lupus	Female	White/Caucasian		23					2021-06-25		Saliva
VDW078		Lupus	Female	Black/African American		45					2021-07-12		Saliva
